# *Glissandra oviformis* n. sp.: a novel predatory flagellate illuminates the character evolution within the eukaryotic clade CRuMs

**DOI:** 10.1101/2025.02.18.638917

**Authors:** Euki Yazaki, Ryo Harada, Ryu Isogai, Kohei Bamba, Ken-ichiro Ishida, Yuji Inagaki, Takashi Shiratori

## Abstract

Culturing protists offers a powerful approach to exploring eukaryotic diversity, especially for deep-branching lineages. In this study, we cultured and described a novel protist species, named *Glissan-dra oviformis* n sp., within the poorly studied and unclassified genus *Glissandra*. While an SSU rDNA gene phylogeny failed to resolve its phylogenetic placement in the eukaryotic tree, a phylogenomic analysis of 340 proteins indicated *G. oviformis* as a deep-branching member of the CRuMs clade. Prior to this study, this clade consisted of diverse heterotrophic amoeba and flagellates and lacks clear synapomorphies. Ultrastructural observations revealed that *G. oviformis* shares the characteristics with some CRuMs members, including the pellicle underlying the plasma membrane and an internal sleeve surrounding the central pair of the axoneme at the flagellar transitional region. Our findings suggest potential shared characteristics and synapomorphies for CRuMs and contribute to a deeper understanding of the character evolution within CRuMs.
