## Supplementary Table 1 for "*Glissandra oviformis* n. sp.: a novel predatory flagellate illuminates the character evolution within the eukaryotic clade CRuMs"

### Sheet: Sheet1
Specie's name	Clade	number of aa positions	coverage (%)	Data reference
Alexandrium minutum	Alveolata	21412	0.242225	Yazaki et al., 2022 (10.1098/rsob.210376)
Cryptosporiduim parvum	Alveolata	65084	0.736269	Yazaki et al., 2022 (10.1098/rsob.210376)
Karenia brevis	Alveolata	66855	0.756304	Yazaki et al., 2022 (10.1098/rsob.210376)
Paramecium tetraurelia	Alveolata	77901	0.881263	Yazaki et al., 2022 (10.1098/rsob.210376)
Perkinsus marinus	Alveolata	71311	0.806713	EukProt
Plasmodium falciparum	Alveolata	46799	0.529418	Yazaki et al., 2022 (10.1098/rsob.210376)
Protocruzia adherens	Alveolata	72257	0.817415	Yazaki et al., 2022 (10.1098/rsob.210376)
Tetrahymena thermophila	Alveolata	75954	0.859237	Yazaki et al., 2022 (10.1098/rsob.210376)
Toxoplasma gondii	Alveolata	51205	0.579262	EukProt
Vitrella brassicaformis	Alveolata	68572	0.775728	Yazaki et al., 2022 (10.1098/rsob.210376)
Acanthamoeba castellanii	Amoebozoa	69021	0.780807	Yazaki et al., 2022 (10.1098/rsob.210376)
Dictyostelium discoideum	Amoebozoa	81259	0.919251	EukProt
Mastigamoeba balamuthi	Amoebozoa	30780	0.348202	EukProt
Physarum polycephalum	Amoebozoa	80333	0.908775	Yazaki et al., 2022 (10.1098/rsob.210376)
Trichosphaerium sp.	Amoebozoa	64926	0.734482	Yazaki et al., 2022 (10.1098/rsob.210376)
Vanella sp.	Amoebozoa	75056	0.849079	Yazaki et al., 2022 (10.1098/rsob.210376)
Vexillifera sp.	Amoebozoa	71829	0.812573	Yazaki et al., 2022 (10.1098/rsob.210376)
Ancyromonas sigmides	Ancyromonadida	52177	0.590258	EukProt
Fabomonas tropica SRT902	Ancyromonadida	83137	0.940496	Harada et al., 2024 (10.1093/molbev/msae014)
Nutomonas longa	Ancyromonadida	74468	0.842427	Yazaki et al., 2022 (10.1098/rsob.210376)
Arabidopsis thaliana	Archaeplastida	80075	0.905857	EukProt
Chondrus crispus	Archaeplastida	72226	0.817064	EukProt
Compsopogon coeruleus	Archaeplastida	58392	0.660565	Yazaki et al., 2022 (10.1098/rsob.210376)
Cyanidioschyzon merolae	Archaeplastida	63851	0.722321	EukProt
Cyanophora paradoxa	Archaeplastida	57972	0.655814	EukProt
Cyanoptyche gloeocystis	Archaeplastida	56417	0.638223	Yazaki et al., 2022 (10.1098/rsob.210376)
Galdieria sulphuraria	Archaeplastida	73153	0.827551	Yazaki et al., 2022 (10.1098/rsob.210376)
Gloeochaete wittrockiana	Archaeplastida	77651	0.878435	Yazaki et al., 2022 (10.1098/rsob.210376)
Mesostigma viride	Archaeplastida	14954	0.169169	Yazaki et al., 2022 (10.1098/rsob.210376)
Micromonas pusilla	Archaeplastida	73375	0.830062	Yazaki et al., 2022 (10.1098/rsob.210376)
Oryza sativa	Archaeplastida	72770	0.823218	EukProt
Physcomitrella patens	Archaeplastida	81330	0.920054	Yazaki et al., 2022 (10.1098/rsob.210376)
Picozoa sp. COSAG02COSAG03COSAG04COSAG06Merged	Archaeplastida	52852	0.597894	Schön et al., 2021 (10.1038/s41467-021-26918-0)
Picozoa sp. COSAG05COSAG01SAG25Merged	Archaeplastida	41084	0.464767	Schön et al., 2021 (10.1038/s41467-021-26918-0)
Picozoa sp. SAG22SAG31SAG11Merged	Archaeplastida	29408	0.332681	Schön et al., 2021 (10.1038/s41467-021-26918-0)
Picozoa sp.	Archaeplastida	16766	0.189667	Yazaki et al., 2022 (10.1098/rsob.210376)
Porphyridium aerugineum	Archaeplastida	58572	0.662602	Yazaki et al., 2022 (10.1098/rsob.210376)
Rhodelphis limneticus	Archaeplastida	77976	0.882111	Yazaki et al., 2022 (10.1098/rsob.210376)
Rhodelphis marinus	Archaeplastida	86480	0.978314	Yazaki et al., 2022 (10.1098/rsob.210376)
Rhodosorus marinus	Archaeplastida	69421	0.785332	Yazaki et al., 2022 (10.1098/rsob.210376)
Volvx carteri	Archaeplastida	78287	0.88563	Yazaki et al., 2022 (10.1098/rsob.210376)
Pygsuia biforma	Breviata	70505	0.797595	Yazaki et al., 2022 (10.1098/rsob.210376)
Acanthocystis sp.	Centrohelida	72833	0.823931	Yazaki et al., 2022 (10.1098/rsob.210376)
Choanocystis sp.	Centrohelida	64437	0.72895	Yazaki et al., 2022 (10.1098/rsob.210376)
Marophyrys sp. SRT127	Centrohelida	74893	0.847235	Yazaki et al., 2022 (10.1098/rsob.210376)
Raphidiophrys contractilis	Centrohelida	13446	0.152109	this study
Collodictyon triciliatum	CRuMs	10974	0.124144	EukProt
Diphylleia sp.	CRuMs	85474	0.966933	Yazaki et al., 2022 (10.1098/rsob.210376)
Mantamonas plastica	CRuMs	72422	0.819281	Yazaki et al., 2022 (10.1098/rsob.210376)
Rigifila ramosa	CRuMs	81167	0.91821	Yazaki et al., 2022 (10.1098/rsob.210376)
Glissandra oviformis SRT312	CRuMs	85680	0.969264	this study
Andalucia godoyi	Discoba	77991	0.882281	Yazaki et al., 2022 (10.1098/rsob.210376)
Bodo saltans	Discoba	69080	0.781474	Yazaki et al., 2022 (10.1098/rsob.210376)
Diplonema ambulator	Discoba	81214	0.918742	this study
Diplonema papillatum	Discoba	46682	0.528095	EukProt
Euglena gracilis	Discoba	80332	0.908764	EukProt
Eutreptiella gymnastica	Discoba	59712	0.675498	Yazaki et al., 2022 (10.1098/rsob.210376)
Jakoba libera	Discoba	22609	0.255767	EukProt
Naegleria gruberi	Discoba	77886	0.881093	Yazaki et al., 2022 (10.1098/rsob.210376)
Ophirina amphinema	Discoba	82583	0.934229	Yazaki et al., 2022 (10.1098/rsob.210376)
Percolomonas cosmopolitus	Discoba	77144	0.872699	Yazaki et al., 2022 (10.1098/rsob.210376)
Pharyngomonas kirbyi	Discoba	82178	0.929647	Yazaki et al., 2022 (10.1098/rsob.210376)
Reclinomonas americana	Discoba	33324	0.376981	EukProt
Sawyeria marylandensis	Discoba	26166	0.296006	EukProt
Stygiella incarcerata	Discoba	21963	0.248459	EukProt
Trypanosoma brucei	Discoba	69072	0.781384	Yazaki et al., 2022 (10.1098/rsob.210376)
Tsukubamonas globosa	Discoba	86256	0.97578	Harada et al., 2024 (10.1093/molbev/msae014)
Chrysochromulina rotalis	Haptophyta	65667	0.742865	Yazaki et al., 2022 (10.1098/rsob.210376)
Emiliania huxleyi	Haptophyta	63585	0.719312	Yazaki et al., 2022 (10.1098/rsob.210376)
Pavlova lutheri	Haptophyta	67222	0.760456	Yazaki et al., 2022 (10.1098/rsob.210376)
Pleurochrysis carterae	Haptophyta	71419	0.807935	Yazaki et al., 2022 (10.1098/rsob.210376)
Prymnesium parvum	Haptophyta	69783	0.789427	Yazaki et al., 2022 (10.1098/rsob.210376)
Hemimastix kukwesjijk	Hemimastigophora	63689	0.720488	Yazaki et al., 2022 (10.1098/rsob.210376)
Spironema cf. multiciliatum	Hemimastigophora	69143	0.782187	Yazaki et al., 2022 (10.1098/rsob.210376)
Gefionela okellyi	Malawimonada	84790	0.959195	EukProt
Malawimonas jakobiformis	Malawimonada	29302	0.331482	Yazaki et al., 2022 (10.1098/rsob.210376)
Anaeramoeba flamelloides	Metamonada	64811	0.733181	Stairs et al., 2021 (10.1016/j.cub.2021.10.010)
Anaeramoeba ignava	Metamonada	69041	0.781033	Stairs et al., 2021 (10.1016/j.cub.2021.10.010)
Barthelona sp. PAP020	Metamonada	61411	0.694718	Yazaki et al., 2020 (10.1098/rspb.2020.1538)
Carpediemonas sp.	Metamonada	53438	0.604523	Yazaki et al., 2020 (10.1098/rspb.2020.1538)
Paratrimastix pyriformis	Metamonada	27150	0.307137	Yazaki et al., 2022 (10.1098/rsob.210376)
Trichomonas vaginalis	Metamonada	65285	0.738543	EukProt
Trimastix sp.	Metamonada	60593	0.685464	this study
Tritrichomonas fetus	Metamonada	67061	0.758634	EukProt
Amoebidium parasiticum	Obazoa	80395	0.909477	Yazaki et al., 2022 (10.1098/rsob.210376)
Amphimedon queenslandica	Obazoa	59797	0.67646	EukProt
Capsaspora owczarzaki	Obazoa	81067	0.917079	EukProt
Coprinus cinereus	Obazoa	74945	0.847823	Yazaki et al., 2022 (10.1098/rsob.210376)
Fonticula alba	Obazoa	71343	0.807075	Yazaki et al., 2022 (10.1098/rsob.210376)
Homo sapiens	Obazoa	88057	0.996154	Yazaki et al., 2022 (10.1098/rsob.210376)
Ministeria vibrans	Obazoa	68110	0.770501	Yazaki et al., 2022 (10.1098/rsob.210376)
Monosiga brevicollis	Obazoa	81056	0.916954	EukProt
Spizellomyces punctatus	Obazoa	83687	0.946718	Yazaki et al., 2022 (10.1098/rsob.210376)
Thecamonas trahens	Obazoa	76811	0.868932	Yazaki et al., 2022 (10.1098/rsob.210376)
Cryptomonas paramecium	Pancryptista	68559	0.775581	Yazaki et al., 2022 (10.1098/rsob.210376)
Cryptophyceae sp.	Pancryptista	68262	0.772221	Yazaki et al., 2022 (10.1098/rsob.210376)
Goniomonas pacifica	Pancryptista	76627	0.866851	Yazaki et al., 2022 (10.1098/rsob.210376)
Goniomonas sp.	Pancryptista	68732	0.777538	Yazaki et al., 2022 (10.1098/rsob.210376)
Guillardia theta	Pancryptista	78970	0.893356	Yazaki et al., 2022 (10.1098/rsob.210376)
Hemiarma marina SRT149	Pancryptista	80427	0.909839	Yazaki et al., 2022 (10.1098/rsob.210376)
Microheliella maris	Pancryptista	77858	0.880776	Yazaki et al., 2022 (10.1098/rsob.210376)
Palpitomonas bilix	Pancryptista	64753	0.732525	Yazaki et al., 2022 (10.1098/rsob.210376)
Roombia truncata	Pancryptista	42349	0.479077	this study
Ancoracysta twista	Provora	76590	0.866432	Yazaki et al., 2022 (10.1098/rsob.210376)
Nibbleromonas kosolapovi Colp-32	Provora	75542	0.854577	Tikhonenkov et al., (10.1038/s41586-022-05511-5)
Nibbleromonas quarantinus Colp-41	Provora	78202	0.884668	Tikhonenkov et al., (10.1038/s41586-022-05511-5)
Nibbleromonas quarantinus Colp-44	Provora	75055	0.849067	Tikhonenkov et al., (10.1038/s41586-022-05511-5)
Nibbleromonas arcticus Colp-45	Provora	67482	0.763397	Tikhonenkov et al., (10.1038/s41586-022-05511-5)
Nebulomonas marisrubri Colp-4b	Provora	84126	0.951684	Tikhonenkov et al., (10.1038/s41586-022-05511-5)
Nebulomonas marisrubri Colp-4c	Provora	78760	0.89098	Tikhonenkov et al., (10.1038/s41586-022-05511-5)
Nibbleromonas curacaus Cur-12	Provora	73098	0.826929	Tikhonenkov et al., (10.1038/s41586-022-05511-5)
Nibbleromonas curacaus Cur-5	Provora	74948	0.847857	Tikhonenkov et al., (10.1038/s41586-022-05511-5)
Nebulomonas marisrubri Cur-8	Provora	70324	0.795547	Tikhonenkov et al., (10.1038/s41586-022-05511-5)
Ubysseya fretuma TD-3	Provora	68827	0.778612	Tikhonenkov et al., (10.1038/s41586-022-05511-5)
Bigelowiella natans	Rhizaria	77637	0.878276	Yazaki et al., 2022 (10.1098/rsob.210376)
Chlorarachnion reptans	Rhizaria	74851	0.84676	Yazaki et al., 2022 (10.1098/rsob.210376)
Gromia sphaerica	Rhizaria	15986	0.180843	Yazaki et al., 2022 (10.1098/rsob.210376)
Guttulinopsis vulgaris	Rhizaria	42829	0.484507	Yazaki et al., 2022 (10.1098/rsob.210376)
Paulinella chromatophora	Rhizaria	35968	0.406892	Yazaki et al., 2022 (10.1098/rsob.210376)
Aplanochytrium kerguelense	Stramenopiles	80381	0.909318	Yazaki et al., 2022 (10.1098/rsob.210376)
Cafeteria roenbergensis	Stramenopiles	65181	0.737367	Yazaki et al., 2022 (10.1098/rsob.210376)
Cafeteria sp.	Stramenopiles	75803	0.857529	Yazaki et al., 2022 (10.1098/rsob.210376)
Dictyocha speculum	Stramenopiles	73590	0.832494	Yazaki et al., 2022 (10.1098/rsob.210376)
Ectocarpus siliculosus	Stramenopiles	79823	0.903006	EukProt
Paraphysomonas bandaiensis	Stramenopiles	79636	0.90089	Yazaki et al., 2022 (10.1098/rsob.210376)
Phaeodactylum tricornutum	Stramenopiles	74825	0.846465	EukProt
Phytophthora infestans	Stramenopiles	82628	0.934738	EukProt
Saprolegnia declina	Stramenopiles	85161	0.963392	Yazaki et al., 2022 (10.1098/rsob.210376)
Schizochytrium aggregatum	Stramenopiles	82407	0.932238	Yazaki et al., 2022 (10.1098/rsob.210376)
Telonema sp. P-1	Telonemia	34074	0.385466	Yazaki et al., 2022 (10.1098/rsob.210376)
Telonema sp. P-2	Telonemia	78798	0.89141	Yazaki et al., 2022 (10.1098/rsob.210376)
Telonema subtile	Telonemia	80996	0.916275	Yazaki et al., 2022 (10.1098/rsob.210376)
