## Supplementary Table 2 for "*Glissandra oviformis* n. sp.: a novel predatory flagellate illuminates the character evolution within the eukaryotic clade CRuMs"

### Sheet: Sheet1
Table S2. List of sequences hit by the BLASTn search.
ASV	sequence	similarity with the G. oviformis SSU rDNA sequence determined in this study (%)	taxonomic annotation in the Eukbank	SSU rDNA sequence in the GenBank, which correpsonds to the Eukbank taxonomic annotation	similarity with the GenBank entry (%)
a964c1144674a001242cbb977078b303cfdeb171	AGCTCCAACAGTGTATATTAAAGTTGTTGCAGTTGAAAAGCTCGTAGTCGCATTTGGAGGTTGTGATTCTGCGGGACTCCAGCTTTTGTTGGGCCTGCGGGGACGACTTTTTACTTTCTCCGGAGCGCGGTAGCTGCACTTGATTGTGTGGTTGCCTGTAGCGATCCGGACGTTTACTGTGAGGAAATTAGAGTGTTCAAAGCAGGCATTTTTGCTGTGAATACCTTAGCATGGAATAATGGAAGAGGACTTTGTCCGTTTCTGTTGGTTCTGGGGGCAAAGTAATGATGAAGAGGGATGGTTGGGGACATTAGTATTCCGCAGTTAGAGGTGAAAATCGTGGATTTGCGGAAGACTGACATGGGCGAAAGCATCTGTCAAGGACGTTTTCA	100	Porphyra capensis, Rhodophyta	AY766361	77.4
9c14883fafd5c4992a06e10a173f7e890588e00d	AGCTCCAATAGCGTATATTAAAATTGTTGCAGTTAAAAAGCTCGTAGTTGAATTTGAGTTGGCTTTTTTTGGACGGTCCGCCGCAAGGTGAGTACTGTTCAGGGCCGACTTATTTACTCGGAGCCGCTGTGTGCTCTTGATTGAGTGTGCAGTCATTATGGATCCGGGACCTTTACTTTGAAAAAATTAGAGTGTTCAAAGCAGGCATTTTCGCTTGAATAGATTAGCATGGAATAATGGAATAGGACTTTGGTCTTATTTTGTTGGTTTCTGAGACCGAAGTAATGATTAATAGGGATAGTTGGGGGCATTAGTATTTAATAGTCAGAGGTGAAATTCTTGGATTTATGAAAGACTAACTTCTGCGAAAGCATTTGCCAAGGATGTTTTCA	77.363	Salpingoeca tuba, Choanoflagellata	HQ026774	88
adf79c94530d63c0a09747e5fd32ef7a7fbb56a0	AGCTCCAATAGCGTATATTAAAGTTGTTGCAGTTAAATAGCTCGTAGTTGAATTTTGGGCCTGATTTCGTGGTCGCGCCTTGTGTGTGTACTGTGGGTCGGGTCTTTCCTTCTGGGGAACAGATGTGCCTTTACTGGTGTGTTTGGGATCCAGGACCTTTACTTTGAAAAAATTAGAGTGTTCAAAGCAGGCATTTTGCTCGAATACATTAGCATGGAATAATAGAATAGGACTTTGGTTCTATTTTGTTGGTTTCTAGGACCGAAGTAATGATTAATAGGGATGGTTGGGGGCATTAGTATTTAATTGTCAGAGGTGAAATTCTTGGATTTATGAAAGACTAACTGCTGCGAAAGCGTTTGCCAAGGACGTTTTCA	76.633	Entophlyctis luteolus, Chytridiomycota	AH009064	92.4
d6875f7db8e28986e1f02a989f8da97e3f6bb501	AGCTCCAATAGCGTATATTAAAGTTGTTGCAGTTAAATAGCTCGTAGTTGAATCTTGGGCCGGGTTTTTCGTGGTCGCCACCTCTGGTGGTGCACTGCGGGCCTGGCCTTTCCTTCTGGGGAACGGGTGTGCGCCTCACGGCGTGTGTCCGGGATCCAGGACCTTTACTTTGAAAAAATTAGAGTGTTCAAAGCAGGCATTTTTGCTCGAATACATTAGCATGGAATAATAGAATAGGACTTTGGTTTTATTTTGTTGGTTTCTAGGACCGAAGTAATGATTAATAGGGATGGTTGGGGGCATTAGTATTTAATTGTCAGAGGTGAAATTCTTGGATTTATTAAAGACTCACTGCTGCGAAAGCGTTTGCCAAGGACGTTTTCA	76.441	Fayochytriomyces spinosus, Chytridiomycota	AH009063	96.9
6f82e644398d5d02af1bb1e0f03af7bd3af06ecf	AGCTCCAATAGCGTATATTAAAGTTGTTGCAGTTAAAAAGCTCGTAGTTGAATTTTGGGCCTGGTCGGGCGGTCTTGCTGCTTTATTGTGGTAAGCACTGCTTGGTCGGGTCTTTCCTTCTGGGGAACTAGTGCTGCCTTTTACTGGGACTGGCCTAGCGATCCAGGACTTTTACTTTGAAAAAATTAGAGTGTTCAAAGCAGGCATTTTTCGCTTGAATACATTAGCATGGAATAATAAAATAGGACTTTTGGTTCTATTTTGTTGGCTTCTAGGACCAAAGTAATGATTAATAGGGATAGTTGGGGACGTTAGTATTTTGTTGTCAGAGGTGAAATTCTTAGATTGACAAAAGACTAACTTCTGCGAAAGCATTCGTCAAGGATGTTTTCA	76.179	Chytridiomycetes	AB586075,DQ536480,FJ827653,FJ827662,GQ160453,JQ014020	88.8
d4332381215f9e091473e9333f4c3bdd6142b5c7	AGCTCCAATAGCGTATATTAAAGTTGTTGCAGTTAAAAAGCTCGTAGTTGAATTTTGGGCCTGGTCGGGTGGTCTTGCTGCTTTACTGTGGTAAGCACTGCTTGGTCGGGTCTTTCCTTCTGGGGAACTAGTGCTGCCTTTTACTGGGACTGGCCTAGCGATCCAGGACTTTTACTTTGAAAAAATTAGAGTGTTCAAAGCAGGCATTTTTCGCTTGAATACATTAGCATGGAATAATAAAATAGGACTTTTGGTTCTATTTTGTTGGCTTCTAGGACCAAAGTAATGATTAATAGGGATAGTTGGGGACGTTAGTATTTTGTTGTCAGAGGTGAAATTCTTAGATTGACAAAAGACTAACTTCTGCGAAAGCATTCGTCAAGGATGTTTTCA	76.179	Gaertneriomyces spectabile, Chytridiomycota	FJ827661	88.8
85dcec037a06ec896bee531419739eb21cf356c3	AGCTCCAATAGCGTATATTAAAGTTGTTGCAGTTAAATAGCTCGTAGTTGAATCTTGGGCCGGGTTTTTGTGGTCGCCGCCTCTGGTGGTGCACTGCGGGCCTGGCCTTTCCTTCTGGGGAACGGGTGTGCGCCTCACGGCGTGTGTCCGGGATCCAGGACCTTTACTTTGAAAAAATTAGAGTGTTCAAAGCAGGCATTTTGCTCGAATACATTAGCATGGAATAATAGAATAGGACTTTGGTTTTATTTTGTTGGTTTCTAGGACCGAAGTAATGATTAATAGGGATGGTTGGGGGCATTAGTATTTAATTGTCAGAGGTGAAATTCTTGGATTTATTAAAGACTCACTGCTGCGAAAGCGTTTGCCAAGGACGTTTTCA	76.131	Fayochytriomyces spinosus, Chytridiomycota	AH009063	97.2
f78877f287b27638c48dbdf7bcc0b1bf5c29d94b	AGCTCCAATAGCGTATATTAAAGTTGTTGCAGTTAAAAAGCTCGTAGTTGAATTTTGGGCCTGGTCGGGTGGTCTTGCTGCTTTACTGTGGTAAGCACTGCTTGGTCGGGTCTTTCCTTCTGGGGAACTAGTGCTGCCTTTTACTGGGACTGGCCTAGCGATCCAGGACTTTTACTTTGAAAAAATTAGAGTGTTCAAAGCAGGCATTTTCGCTTGAATACATTAGCATGGAATAATAAAATAGGACTATTGGTTCTATTTTGTTGGCTTCTAGGACCAAAGTAATGATTAATAGGGATAGTTGGGGACGTTAGTATTTTGTTGTCAGAGGTGAAATTCTTAGATTGACAAAAGACTAACTTCTGCGAAAGCATTCGTCAAGGATGTTTTCA	76.119	Gaertneriomyces spectabile, Chytridiomycota	FJ827661	89.1
2bbede810d6bd915fc0b61c27d416492ee3c19d5	AGCTCCAATAGCGTATATTAAAGTTGTTGCAGTTAAAACGCTCGTAGTTGAATTTCGGGCTTGGACTCCTGGTCAGCCTTCGGGCTCGCACGAGGACGCCTTGCCTTATTTTCTGGGGAACCAGGTTGCTCTTAACCGGGTGATCTGGCAATCCAGGACTTTTACTTTGAGGAAATTAGAGTGTTCAAAGCAGGCTTTTGCTTGAATATTGCAGCATGGAATAATAAAATAGGACTTTGGTTCTATTTTGTTGGTTTTGAGAACCAAAGTAATGATTAATAGGGGCAATTGGGGGCATTAGTATTCAGAAGTCAGAGGTGAAATTCTTGGATTTTCTGAAGACTAACTAATGCGAAAGCATTTGCCAAGGGTGCTTTCA	75.448	Candida freyschussii, Ascomycota	EF550419	82.8
228dc771e0c37731828a68bd6995cfa7fe683f74	AGCTCCAATAGCGTATATTAAAGTTGTTGCAGTTAAAAAGCTCGTAGTTGAACTTTGGAGGGGTGTGTGCGGTCCGCCTAGCGGCGAGCACTGTGTGCAGGCCTCTTACCTTCTGGGGGTCCAGTCTGCCATGCGTGGTGGGCAGGGGAACCAGGACTTTTACTTTGAGGAAATTAGAGTGTTCAAAGCAGGCTTTTGCTTGGATACGTTAGCATGGAATAATGGAATAGGACCGTGGTCTTATTTTGTTGGTTTTCGAGACTGTGGTAATGATTAATAGGGACGGTTGGGGGCATTTGTATGTACGTGCTAGAGGTGAAATTCTTGGATTTCGTACAGACAGCCTGATGCGAAAGCGTTTGCCAAGGACGTTTTCA	75.25	Aphelidea	AB191432	82.8
13ce9e1faa16869bbd08745ea14664f6c3348c22	AGCTCCAATAGCGTATATTAAAGTTGTTGCAGTTAAATAGCTCGTAGTTGAATTTTGGGCCGGGTTTCGTGGTCTCGCCTCACGGTGTTGCACTGCGAGCCTAGTCTTTCCTTTTGGGGAACCGATGTGCACCTCACGGTGTGTGTCGGGGATCCAGAACTTTTACTTTGAAAAAATTAGAGTGTTCAAAGCAGGCATTTTGCTCGAATATATTAGCATGGAATAATAAAATAGGACTTTGGTTTTATTTTGTTGGTTTCTAGGACCGAAGTAATGATTAATAGGGATGGTTGGGGGCATTAGTATTTAATTGTCAGAGGTGAAATTCTTGGATTTATGAAAGACTCACTGCTGCGAAAGCGTTTGCCAAAGACGTTTTCA	75.188	Fayochytriomyces spinosus, Chytridiomycota	AH009063	92.2
18eea38202549de0943d9ddad25939195671e2b0	AGCTCCAATAGCGTATATTAATGTTGTTGCAGTTAAAAAGCTCGTAGTTGGATTTCTGGCGTGGTGAGCCTGGCCCGGGAACCTAGTGTTCTTGTGAGCCGGCGCGCACCGGCCATCCTTCAGGAGAGTGTCTCTGCCCTTGATTGGGTTGGAGGCAGGATCCTGATCGTTTACTTTGAAAAAATTAGAGTGTTCAAAGCAGGCATTTTGCTGTGAATACATTAGCATGGAATAATAAGATAGGACTTCGGCCCTATTTTGTTGGTTTCTAGAGCTGAAGTAATGATTGATAGGGATAGTTGGGGGTGCTAGTATTCAACGGCCAGAGGTGAAATTCTTGGATTCGTTGAAGACTAACTTATGCGAAAGCATTCACCAAGGATGTCTTCT	75	Endo5-lineage, Rhizaria	MK578713	93.7
1a94f38441ecc2323c64f66be7359279b919e211	AGCTCCAATAGCGTATATTAAAGTTGTTGCAGTTAAAAAGCTCGTAGTTGGATTTCGGACTGGCGTAGTAGCGGTCAGCCGTTTGGTTTGTACTGCGTTGCGCTGTCTTCTTCTTAAAATCCTGTTGTGCACTTCACTGTGTGCAGCCAGTGAGTTTAAGACGTTTACTTTGAAAAAATTAGAGTGTTCAAAGCAGGCATTTTGATTGCCGGAATACATGAGCATGGAATAATGGAATAGGACTACGGTCTTATTTTGTTGGTTTCTGAGACCGAAGTAATGATTAAGAGGGACAATTGGGGGCATCCGTATTTCGTTGTCAGAGGTGAAATTCTTGGATTTACGAAAGACGAACAACTGCGAAAGCATTTGCCAAGAGTGTTTTCA	74.813	Eutima curva, Cnidaria	FJ550599	96.1
