## Supplementary Table 3 for "*Glissandra oviformis* n. sp.: a novel predatory flagellate illuminates the character evolution within the eukaryotic clade CRuMs"

### Sheet: hitonly
Table S3 List of samples containing ASV matching G. oviformis
ASV	Sequence	similarity with G. oviformis (%)	Reads	Total number of reads	Environment	Latitude	Longitude	Depth (m)	SRA accession	Bioproject
a964c1144674a001242cbb977078b303cfdeb171	AGCTCCAACAGTGTATATTAAAGTTGTTGCAGTTGAAAAGCTCGTAGTCGCATTTGGAGGTTGTGATTCTGCGGGACTCCAGCTTTTGTTGGGCCTGCGGGGACGACTTTTTACTTTCTCCGGAGCGCGGTAGCTGCACTTGATTGTGTGGTTGCCTGTAGCGATCCGGACGTTTACTGTGAGGAAATTAGAGTGTTCAAAGCAGGCATTTTTGCTGTGAATACCTTAGCATGGAATAATGGAAGAGGACTTTGTCCGTTTCTGTTGGTTCTGGGGGCAAAGTAATGATGAAGAGGGATGGTTGGGGACATTAGTATTCCGCAGTTAGAGGTGAAAATCGTGGATTTGCGGAAGACTGACATGGGCGAAAGCATCTGTCAAGGACGTTTTCA	100	2	448120	marine water	36.5229	-4.0023	8	ERR10234167	PRJEB6610
			1	567009	marine water	20.8215	63.512	5	ERR10234172	PRJEB6610
			9	488172	marine water	18.7341	66.3896	270	ERR10234174	PRJEB6610
			2	463632	marine water	14.5741	69.9988	5	ERR10234176	PRJEB6610
			1	460212	marine water	-35.2421	26.3048	30	ERR10234180	PRJEB6610
			4	507201	marine water	-30.1471	-43.2915	800	ERR10234187	PRJEB6610
			5213	472176	marine water	18.5745	66.4895		ERR10234191	PRJEB6610
			5	487561	marine water	37.4956	15.4945	5	ERR10234202	PRJEB6610
			1	475662	marine water	-28.1874	-107.639	175	ERR10234253	PRJEB6610
			2	260411	marine water	-21.0292	-35.3498	150	ERR10234600	PRJEB6610
			1	263034	marine water	-21.0292	-35.3498	150	ERR10234601	PRJEB6610
			1	566506	marine water	17.4825	67.9869	25	ERR10234640	PRJEB6610
			1	724180	marine water	-30.1471	-43.2915	800	ERR10234645	PRJEB6610
			1	675102	marine water	-28.1762	-107.402	310	ERR10234654	PRJEB6610
			1	488319	marine water	-5.2669	-85.2732	40	ERR10234683	PRJEB6610
			2	436457	marine water	0.0078	-153.627	5	ERR10234699	PRJEB6610
			2	285341	marine water	18.5667	66.522	5	ERR10234747	PRJEB6610
			1	420863	marine water	2.0218	-84.5652	40	ERR10234895	PRJEB6610
			178	618388	marine water	-25.826	-111.729	188	ERR10234902	PRJEB6610
			4	568359	marine water	4.6599	73.4856	5	ERR10234916	PRJEB6610
			3	517439	marine water	-29.6597	-101.235	5	ERR10234935	PRJEB6610
			10	550805	marine water	5.9998	73.9067	80	ERR10234950	PRJEB6610
			8	292852	marine water	-30.1471	-43.2915	800	ERR10235105	PRJEB6610
			13	512386	marine water	-8.7986	-17.9034	800	ERR10235192	PRJEB6610
			3	81215	marine water	34.07	152.03		ERR2232474	PRJEB24154
			2	4521	marine organism	-43.605	172.722		ERR2304509	PRJEB24988
			73	78010	marine water	-43.2578	173.282		ERR2304610	PRJEB25011
			5	16981	marine water	-43.2578	173.282		ERR2304611	PRJEB25011
			54	65876	marine water	-43.2578	173.282		ERR2304612	PRJEB25011
			3	105612	marine water	-43.2578	173.282		ERR2304619	PRJEB25011
			3	86745	marine water	-43.2578	173.282		ERR2304620	PRJEB25011
			8	55870	marine water	-43.2578	173.282		ERR2304621	PRJEB25011
			6	48444	marine water	-43.2578	173.282		ERR2304640	PRJEB25011
			5	69404	marine water	-43.2578	173.282		ERR2304642	PRJEB25011
			4	70960	marine water	-43.2578	173.282		ERR2304651	PRJEB25011
			7	100259	marine sediment	-19.1541	146.643	2	SRR6401398	PRJNA385736
			4	131179	marine water	-19.1541	146.643	2	SRR6401499	PRJNA385736
			4	88169	marine sediment	-19.1541	146.643	2	SRR6401594	PRJNA385736
			4	172077	marine sediment	-19.1541	146.643	2	SRR6401605	PRJNA385736
			2	120095	marine sediment	-31.8611	115.754	4.3	SRR6401633	PRJNA385736
			1	98899	marine sediment	-19.1541	146.643	2	SRR6401648	PRJNA385736
			4	83762	marine sediment	-19.1541	146.643	2	SRR6401676	PRJNA385736
			4	37013	marine water	-19.1541	146.643	2	SRR7034313	PRJNA385736
			1	35048	marine sediment	-18.5744	146.496	2	SRR7034393	PRJNA385736
			13	40798	marine sediment	-34.0729	151.152	3	SRR7035212	PRJNA385736
			1	54695	marine water	-34.0066	151.19	1	SRR8820961	PRJNA385736
			2	82093	marine water	-33.8256	151.263	1	SRR8821067	PRJNA385736
